# *CircPLXNA2* affects the proliferation and apoptosis of myoblast through *circPLXNA2/gga-miR-12207-5P/MDM4* axis

**DOI:** 10.1101/2023.01.01.522409

**Authors:** Xu Dong, Jia-bao Xing, Qingchun Liu, Mao Ye, Zhen Zhou, Yantao Li, Zhenhui Li, Qinghua Nie

## Abstract

**Background:** circRNAs are new-identified special endogenous RNA molecules that covalently close a loop by backsplicing with pre-mRNA.

In the cytoplasm, circRNAs would act as molecular sponges to bind with specific miRNA to promote the expression of target genes. However, there is still in its fancy of knowing circRNA functional alternation in skeletal myogenesis. In this study, we favor a model to identify the circRNA-miRNA-mRNA interaction network in which the axis may be implicated in the progression of chicken primary myoblasts (CPMs) myogenesis by a combination of multi-omics (i.e., circRNA-seq and ribo-seq).

**Results:** In total, 314 circRNA-miRNA-mRNA regulatory axis containing 66 circRNAs, 70 miRNAs, and 24 mRNAs that may be relevant to myogenesis were collected. With these, the *circPLXNA2-gga-miR-12207-5P-MDM4* axis aroused our research interest. The *circPLXNA2* is highly differentially expressed during differentiation versus proliferation. It was demonstrated that *circPLXNA2* inhibited the process of apoptosis while at the same time stimulating cell proliferation.

Furthermore, we demonstrated that *circPLXNA2* could inhibit the repression of *gga-miR-12207-5p* to *MDM4* by directing binding to *gga-miR-12207-5p*, thereby restoring *MDM4* expression.

**Conclusions:** *CircPLXNA2* could function as a competing endogenous RNA (ceRNA) to inhibit the repression of *gga-miR-12207-5p* to *MDM4* by directing binding to *gga-miR-12207-5p*, thereby recovering the expression of *MDM4*.
