## Additional file 1 for "*CircPLXNA2* affects the proliferation and apoptosis of myoblast through *circPLXNA2/gga-miR-12207-5P/MDM4* axis"

### Sheet: Sheet1
circRNA	miRNA	gene symbol
novel_circ_005131	gga-miR-144-3p	MYB
novel_circ_001719	gga-miR-15b-5p	TAOK1
novel_circ_001719	gga-miR-15b-5p	PPM1A
novel_circ_001719	gga-miR-15b-5p	GRB10
novel_circ_002864	gga-miR-15b-5p	TAOK1
novel_circ_002864	gga-miR-15b-5p	PPM1A
novel_circ_002864	gga-miR-15b-5p	GRB10
novel_circ_006034	gga-miR-15b-5p	TAOK1
novel_circ_006034	gga-miR-15b-5p	PPM1A
novel_circ_006034	gga-miR-15b-5p	GRB10
novel_circ_007497	gga-miR-15b-5p	TAOK1
novel_circ_007497	gga-miR-15b-5p	PPM1A
novel_circ_007497	gga-miR-15b-5p	GRB10
novel_circ_010019	gga-miR-15b-5p	TAOK1
novel_circ_010019	gga-miR-15b-5p	PPM1A
novel_circ_010019	gga-miR-15b-5p	GRB10
novel_circ_013210	gga-miR-15b-5p	TAOK1
novel_circ_013210	gga-miR-15b-5p	PPM1A
novel_circ_013210	gga-miR-15b-5p	GRB10
novel_circ_013336	gga-miR-15b-5p	TAOK1
novel_circ_013336	gga-miR-15b-5p	PPM1A
novel_circ_013336	gga-miR-15b-5p	GRB10
novel_circ_005363	gga-miR-30a-5p	MAP4K4
novel_circ_005363	gga-miR-30a-5p	TAOK1
novel_circ_005363	gga-miR-30a-5p	PPM1A
novel_circ_005363	gga-miR-30a-5p	BCL6
novel_circ_005363	gga-miR-30a-5p	GRB10
novel_circ_007931	gga-miR-30a-5p	MAP4K4
novel_circ_007931	gga-miR-30a-5p	TAOK1
novel_circ_007931	gga-miR-30a-5p	PPM1A
novel_circ_007931	gga-miR-30a-5p	BCL6
novel_circ_007931	gga-miR-30a-5p	GRB10
novel_circ_011585	gga-miR-30a-5p	MAP4K4
novel_circ_011585	gga-miR-30a-5p	TAOK1
novel_circ_011585	gga-miR-30a-5p	PPM1A
novel_circ_011585	gga-miR-30a-5p	BCL6
novel_circ_011585	gga-miR-30a-5p	GRB10
novel_circ_005363	gga-miR-30d	MAP4K4
novel_circ_005363	gga-miR-30d	TAOK1
novel_circ_005363	gga-miR-30d	PPM1A
novel_circ_005363	gga-miR-30d	BCL6
novel_circ_005363	gga-miR-30d	GRB10
novel_circ_007931	gga-miR-30d	MAP4K4
novel_circ_007931	gga-miR-30d	TAOK1
novel_circ_007931	gga-miR-30d	PPM1A
novel_circ_007931	gga-miR-30d	BCL6
novel_circ_007931	gga-miR-30d	GRB10
novel_circ_011585	gga-miR-30d	MAP4K4
novel_circ_011585	gga-miR-30d	TAOK1
novel_circ_011585	gga-miR-30d	PPM1A
novel_circ_011585	gga-miR-30d	BCL6
novel_circ_011585	gga-miR-30d	GRB10
novel_circ_011513	gga-miR-144-3p	TAOK1
novel_circ_011513	gga-miR-144-3p	DUSP16
novel_circ_005363	gga-miR-302a	TAOK1
novel_circ_011900	gga-miR-302a	TAOK1
novel_circ_013347	gga-miR-302a	TAOK1
novel_circ_005363	gga-miR-19a-3p	PPM1A
novel_circ_005363	gga-miR-19a-3p	GRB10
novel_circ_006768	gga-miR-19a-3p	PPM1A
novel_circ_006768	gga-miR-19a-3p	GRB10
novel_circ_007740	gga-miR-19a-3p	PPM1A
novel_circ_007740	gga-miR-19a-3p	GRB10
novel_circ_007931	gga-miR-19a-3p	PPM1A
novel_circ_007931	gga-miR-19a-3p	GRB10
novel_circ_005519	gga-miR-148a-3p	DUSP16
novel_circ_009598	gga-miR-148a-3p	DUSP16
novel_circ_011585	gga-miR-148a-3p	DUSP16
novel_circ_011615	gga-miR-148a-3p	DUSP16
novel_circ_001574	gga-miR-12213-3p	TAOK1
novel_circ_005519	gga-miR-12213-3p	TAOK1
novel_circ_001443	gga-miR-12283-3p	TAOK1
novel_circ_002504	gga-miR-12283-3p	TAOK1
novel_circ_003628	gga-miR-12283-3p	TAOK1
novel_circ_004140	gga-miR-12283-3p	TAOK1
novel_circ_005363	gga-miR-12283-3p	TAOK1
novel_circ_006529	gga-miR-12283-3p	TAOK1
novel_circ_009375	gga-miR-12283-3p	TAOK1
novel_circ_009759	gga-miR-12283-3p	TAOK1
novel_circ_010019	gga-miR-12283-3p	TAOK1
novel_circ_010746	gga-miR-12283-3p	TAOK1
novel_circ_011585	gga-miR-12283-3p	TAOK1
novel_circ_005363	gga-miR-129-5p	BCL6
novel_circ_008591	gga-miR-129-5p	BCL6
novel_circ_003414	gga-miR-12291-3p	DUSP6
novel_circ_007931	gga-miR-12236-3p	TAOK1
novel_circ_011513	gga-miR-12236-3p	TAOK1
novel_circ_001574	gga-miR-12247-3p	DTX3L
novel_circ_005237	gga-miR-12247-3p	DTX3L
novel_circ_010019	gga-miR-12247-3p	DTX3L
novel_circ_003628	gga-miR-12283-5p	EN1
novel_circ_005237	gga-miR-12283-5p	EN1
novel_circ_010322	gga-miR-12283-5p	EN1
novel_circ_005519	gga-miR-12222-3p	PPM1A
novel_circ_009759	gga-miR-12222-3p	PPM1A
novel_circ_010019	gga-miR-12222-3p	PPM1A
novel_circ_012608	gga-miR-12222-3p	PPM1A
novel_circ_007931	gga-miR-12236-3p	GRB10
novel_circ_011513	gga-miR-12236-3p	GRB10
novel_circ_002864	gga-miR-12261-3p	FBXO25
novel_circ_011513	gga-miR-12261-3p	FBXO25
novel_circ_012761	gga-miR-12261-3p	FBXO25
novel_circ_006341	gga-miR-12232-5p	FBXO25
novel_circ_006529	gga-miR-12232-5p	FBXO25
novel_circ_010322	gga-miR-12232-5p	FBXO25
novel_circ_012608	gga-miR-12232-5p	FBXO25
novel_circ_006529	gga-miR-12223-3p	NUMB
novel_circ_007931	gga-miR-12223-3p	NUMB
novel_circ_010019	gga-miR-12223-3p	NUMB
novel_circ_007931	gga-miR-12224-5p	SFRP2
novel_circ_003628	gga-miR-12239-3p	TAOK1
novel_circ_007931	gga-miR-12239-3p	TAOK1
novel_circ_011513	gga-miR-12211-5p	BCL6
novel_circ_004029	gga-miR-12295-3p	TAOK1
novel_circ_004140	gga-miR-12295-3p	TAOK1
novel_circ_006529	gga-miR-12295-3p	TAOK1
novel_circ_007497	gga-miR-12295-3p	TAOK1
novel_circ_010746	gga-miR-12295-3p	TAOK1
novel_circ_005363	gga-miR-129-5p	RYK
novel_circ_008591	gga-miR-129-5p	RYK
novel_circ_007931	gga-miR-12236-3p	FBXO32
novel_circ_011513	gga-miR-12236-3p	FBXO32
novel_circ_001408	gga-let-7l-3p	PLIN2
novel_circ_001286	gga-miR-12208-3p	MAP4K4
novel_circ_005363	gga-miR-12208-3p	MAP4K4
novel_circ_007513	gga-miR-12208-3p	MAP4K4
novel_circ_014105	gga-miR-12208-3p	MAP4K4
novel_circ_003628	gga-miR-12239-3p	PPM1A
novel_circ_007931	gga-miR-12239-3p	PPM1A
novel_circ_001719	gga-miR-12253-3p	BCL6
novel_circ_003628	gga-miR-12253-3p	BCL6
novel_circ_006034	gga-miR-12253-3p	BCL6
novel_circ_007993	gga-miR-12253-3p	BCL6
novel_circ_001574	gga-miR-12213-3p	RYK
novel_circ_005519	gga-miR-12213-3p	RYK
novel_circ_003334	gga-miR-145-5p	DUSP6
novel_circ_007931	gga-miR-12292-5p	CCNG1
novel_circ_009759	gga-miR-12292-5p	CCNG1
novel_circ_005066	gga-miR-12262-5p	MAP4K4
novel_circ_005363	gga-miR-12262-5p	MAP4K4
novel_circ_006179	gga-miR-12262-5p	MAP4K4
novel_circ_010019	gga-miR-12262-5p	MAP4K4
novel_circ_010322	gga-miR-12262-5p	MAP4K4
novel_circ_011765	gga-miR-12262-5p	MAP4K4
novel_circ_013347	gga-miR-12262-5p	MAP4K4
novel_circ_009801	gga-miR-12274-5p	PIM1
novel_circ_002394	gga-miR-12236-3p	MDM4
novel_circ_007794	gga-miR-12236-3p	MDM4
novel_circ_012608	gga-let-7l-5p	MAP4K4
novel_circ_007931	gga-miR-12224-5p	DCN
novel_circ_013653	gga-miR-12280-5p	PLIN2
novel_circ_002394	gga-miR-12223-5p	WIF1
novel_circ_007931	gga-miR-12278-3p	DTX3L
novel_circ_009311	gga-miR-12207-5p	MDM4
novel_circ_010465	gga-miR-12207-5p	MDM4
novel_circ_001574	gga-miR-12213-3p	FBXO32
novel_circ_005519	gga-miR-12213-3p	FBXO32
novel_circ_007627	gga-miR-132a-3p	MAP4K4
novel_circ_010322	gga-miR-132a-3p	MAP4K4
novel_circ_012608	gga-let-7l-5p	FBXO32
novel_circ_001574	gga-miR-12213-3p	MAP4K4
novel_circ_005519	gga-miR-12213-3p	MAP4K4
novel_circ_006529	gga-miR-12280-5p	FBXO32
novel_circ_011513	gga-miR-12280-5p	FBXO32
novel_circ_010772	gga-miR-12232-5p	MDM4
novel_circ_005066	gga-miR-12262-5p	NUMB
novel_circ_005363	gga-miR-12262-5p	NUMB
novel_circ_006179	gga-miR-12262-5p	NUMB
novel_circ_010019	gga-miR-12262-5p	NUMB
novel_circ_010322	gga-miR-12262-5p	NUMB
novel_circ_011765	gga-miR-12262-5p	NUMB
novel_circ_013347	gga-miR-12262-5p	NUMB
novel_circ_012608	gga-miR-12227-3p	FBXO32
novel_circ_011765	gga-miR-12229-3p	TAOK1
novel_circ_002504	gga-miR-12282-3p	FBXO32
novel_circ_006529	gga-miR-12282-3p	FBXO32
novel_circ_007322	gga-miR-12282-3p	FBXO32
novel_circ_001574	gga-miR-12278-5p	BCL6
novel_circ_002864	gga-miR-12278-5p	BCL6
novel_circ_007497	gga-miR-12278-5p	BCL6
novel_circ_007627	gga-miR-12278-5p	BCL6
novel_circ_007931	gga-miR-12278-5p	BCL6
novel_circ_009004	gga-miR-12278-5p	BCL6
novel_circ_009759	gga-miR-12278-5p	BCL6
novel_circ_010746	gga-miR-12278-5p	BCL6
novel_circ_012608	gga-miR-12278-5p	BCL6
novel_circ_013347	gga-miR-12278-5p	BCL6
novel_circ_000301	gga-miR-143-3p	NUMB
novel_circ_003628	gga-miR-143-3p	NUMB
novel_circ_010310	gga-miR-143-3p	NUMB
novel_circ_005363	gga-miR-12216-3p	MAP4K4
novel_circ_005519	gga-miR-12216-3p	MAP4K4
novel_circ_002504	gga-miR-12240-3p	PPM1A
novel_circ_010019	gga-miR-12240-3p	PPM1A
novel_circ_003628	gga-miR-12239-3p	FBXO32
novel_circ_007931	gga-miR-12239-3p	FBXO32
novel_circ_003628	gga-miR-12286-5p	TAOK1
novel_circ_004140	gga-miR-12286-5p	TAOK1
novel_circ_007322	gga-miR-12286-5p	TAOK1
novel_circ_011615	gga-miR-12286-5p	TAOK1
novel_circ_011765	gga-miR-12286-5p	TAOK1
novel_circ_003608	gga-miR-12269-3p	PPM1A
novel_circ_003628	gga-miR-12269-3p	PPM1A
novel_circ_005363	gga-miR-12269-3p	PPM1A
novel_circ_006529	gga-miR-12269-3p	PPM1A
novel_circ_008591	gga-miR-12269-3p	PPM1A
novel_circ_009375	gga-miR-12269-3p	PPM1A
novel_circ_009598	gga-miR-12269-3p	PPM1A
novel_circ_011900	gga-miR-12269-3p	PPM1A
novel_circ_005237	gga-miR-12250-5p	VANGL2
novel_circ_013653	gga-miR-12258-3p	MDM4
novel_circ_002504	gga-miR-12282-3p	DUSP16
novel_circ_006529	gga-miR-12282-3p	DUSP16
novel_circ_007322	gga-miR-12282-3p	DUSP16
novel_circ_001408	gga-miR-10c-5p	SERPINB5
novel_circ_006179	gga-miR-12259-3p	DUSP16
novel_circ_010019	gga-miR-12259-3p	DUSP16
novel_circ_010746	gga-miR-12259-3p	DUSP16
novel_circ_012608	gga-miR-12259-3p	DUSP16
novel_circ_003608	gga-miR-12222-5p	RYK
novel_circ_003628	gga-miR-12258-3p	TAOK1
novel_circ_007627	gga-miR-12258-3p	TAOK1
novel_circ_009004	gga-miR-12258-3p	TAOK1
novel_circ_005519	gga-miR-12250-3p	BCL6
novel_circ_007931	gga-miR-12250-3p	BCL6
novel_circ_005066	gga-miR-12209-5p	PPM1A
novel_circ_008591	gga-miR-12209-5p	PPM1A
novel_circ_013347	gga-miR-12209-5p	PPM1A
novel_circ_001443	gga-miR-12283-3p	DUSP16
novel_circ_002504	gga-miR-12283-3p	DUSP16
novel_circ_003628	gga-miR-12283-3p	DUSP16
novel_circ_004140	gga-miR-12283-3p	DUSP16
novel_circ_005363	gga-miR-12283-3p	DUSP16
novel_circ_006529	gga-miR-12283-3p	DUSP16
novel_circ_004779	gga-miR-12214-3p	PLIN2
novel_circ_006179	gga-miR-145-5p	GRB10
novel_circ_011765	gga-miR-145-5p	GRB10
novel_circ_001443	gga-miR-12235-3p	PPM1A
novel_circ_009759	gga-miR-12235-3p	PPM1A
novel_circ_010322	gga-miR-12235-3p	PPM1A
novel_circ_011585	gga-miR-12235-3p	PPM1A
novel_circ_011765	gga-miR-12213-5p	PPM1A
novel_circ_007794	gga-miR-12266-3p	PIM1
novel_circ_003628	gga-miR-12239-3p	DTX3L
novel_circ_007931	gga-miR-12239-3p	DTX3L
novel_circ_007931	gga-miR-12280-3p	PPM1A
novel_circ_010322	gga-miR-12280-3p	PPM1A
novel_circ_006529	gga-miR-12280-5p	DUSP16
novel_circ_011513	gga-miR-12280-5p	DUSP16
novel_circ_005519	gga-miR-12232-3p	GRB10
novel_circ_011765	gga-miR-12232-3p	GRB10
novel_circ_006920	gga-miR-12276-5p	TAOK1
novel_circ_001286	gga-miR-12210-5p	BCL6
novel_circ_001443	gga-miR-12210-5p	BCL6
novel_circ_013347	gga-miR-12210-5p	BCL6
novel_circ_006179	gga-miR-145-5p	MAP4K4
novel_circ_011765	gga-miR-145-5p	MAP4K4
novel_circ_007931	gga-miR-12280-3p	DTX3L
novel_circ_010322	gga-miR-12280-3p	DTX3L
novel_circ_002434	gga-miR-12249-3p	FBXO25
novel_circ_005572	gga-miR-12249-3p	FBXO25
novel_circ_003414	gga-miR-12269-3p	MDM4
novel_circ_006529	gga-miR-12246-3p	FBXO32
novel_circ_006529	gga-miR-12246-3p	PPM1A
novel_circ_007627	gga-miR-132a-3p	GRB10
novel_circ_010322	gga-miR-132a-3p	GRB10
novel_circ_005363	gga-miR-129-5p	FBXO25
novel_circ_008591	gga-miR-129-5p	FBXO25
novel_circ_006341	gga-miR-12232-5p	MAP4K4
novel_circ_006529	gga-miR-12232-5p	MAP4K4
novel_circ_010322	gga-miR-12232-5p	MAP4K4
novel_circ_012608	gga-miR-12232-5p	MAP4K4
novel_circ_009311	gga-let-7l-5p	DUSP4
novel_circ_010465	gga-let-7l-5p	DUSP4
novel_circ_002434	gga-miR-12256-3p	PPM1A
novel_circ_005363	gga-miR-12256-3p	PPM1A
novel_circ_008591	gga-miR-12256-3p	PPM1A
novel_circ_009759	gga-miR-12256-3p	PPM1A
novel_circ_010019	gga-miR-12256-3p	PPM1A
novel_circ_011513	gga-miR-12256-3p	PPM1A
novel_circ_011900	gga-miR-12256-3p	PPM1A
novel_circ_004029	gga-miR-12293-5p	FBXO32
novel_circ_006179	gga-miR-12293-5p	FBXO32
novel_circ_009375	gga-miR-12293-5p	FBXO32
novel_circ_010746	gga-miR-12293-5p	FBXO32
novel_circ_012608	gga-miR-12293-5p	FBXO32
novel_circ_013336	gga-miR-12293-5p	FBXO32
novel_circ_001286	gga-miR-12286-3p	TAOK1
novel_circ_006179	gga-miR-12286-3p	TAOK1
novel_circ_007322	gga-miR-12286-3p	TAOK1
novel_circ_009375	gga-miR-12286-3p	TAOK1
novel_circ_006920	gga-miR-148b-5p	GRB10
novel_circ_001574	gga-miR-12238-3p	PPM1A
novel_circ_007931	gga-miR-12238-3p	PPM1A
novel_circ_012761	gga-miR-12238-3p	PPM1A
novel_circ_010772	gga-miR-12261-3p	MAP4K4
novel_circ_009083	gga-miR-12247-3p	TAOK1
novel_circ_010772	gga-miR-12232-5p	BCL6
novel_circ_010772	gga-miR-12232-5p	GRB10
novel_circ_003414	gga-miR-12291-3p	DUSP16
novel_circ_013653	gga-miR-12280-5p	CCNG1
novel_circ_003334	gga-miR-12224-5p	TAOK1
novel_circ_006920	gga-miR-148b-5p	DUSP6
novel_circ_010772	gga-miR-12261-3p	BCL6
novel_circ_013149	gga-miR-10585-3p	FBXO25
novel_circ_005519	gga-miR-12221-5p	PLIN2
novel_circ_007322	gga-miR-12221-5p	PLIN2
novel_circ_004779	gga-miR-145-3p	PPM1A
novel_circ_005903	gga-miR-12223-3p	GRB10
novel_circ_009801	gga-miR-12223-3p	GRB10
novel_circ_013702	gga-miR-12223-3p	GRB10
novel_circ_001286	gga-miR-12260-3p	PLIN2
novel_circ_007627	gga-miR-12260-3p	PLIN2
novel_circ_009801	gga-miR-12274-5p	WIF1

### Sheet: 显著通路
circRNA	miRNA	gene symbol
novel_circ_001719	gga-miR-15b-5p	TAOK1
novel_circ_001719	gga-miR-15b-5p	PPM1A
novel_circ_002864	gga-miR-15b-5p	TAOK1
novel_circ_002864	gga-miR-15b-5p	PPM1A
novel_circ_006034	gga-miR-15b-5p	TAOK1
novel_circ_006034	gga-miR-15b-5p	PPM1A
novel_circ_007497	gga-miR-15b-5p	TAOK1
novel_circ_007497	gga-miR-15b-5p	PPM1A
novel_circ_010019	gga-miR-15b-5p	TAOK1
novel_circ_010019	gga-miR-15b-5p	PPM1A
novel_circ_013210	gga-miR-15b-5p	TAOK1
novel_circ_013210	gga-miR-15b-5p	PPM1A
novel_circ_013336	gga-miR-15b-5p	TAOK1
novel_circ_013336	gga-miR-15b-5p	PPM1A
novel_circ_005363	gga-miR-30a-5p	MAP4K4
novel_circ_005363	gga-miR-30a-5p	TAOK1
novel_circ_005363	gga-miR-30a-5p	PPM1A
novel_circ_005363	gga-miR-30a-5p	BCL6
novel_circ_007931	gga-miR-30a-5p	MAP4K4
novel_circ_007931	gga-miR-30a-5p	TAOK1
novel_circ_007931	gga-miR-30a-5p	PPM1A
novel_circ_007931	gga-miR-30a-5p	BCL6
novel_circ_011585	gga-miR-30a-5p	MAP4K4
novel_circ_011585	gga-miR-30a-5p	TAOK1
novel_circ_011585	gga-miR-30a-5p	PPM1A
novel_circ_011585	gga-miR-30a-5p	BCL6
novel_circ_005363	gga-miR-30d	MAP4K4
novel_circ_005363	gga-miR-30d	TAOK1
novel_circ_005363	gga-miR-30d	PPM1A
novel_circ_005363	gga-miR-30d	BCL6
novel_circ_007931	gga-miR-30d	MAP4K4
novel_circ_007931	gga-miR-30d	TAOK1
novel_circ_007931	gga-miR-30d	PPM1A
novel_circ_007931	gga-miR-30d	BCL6
novel_circ_011585	gga-miR-30d	MAP4K4
novel_circ_011585	gga-miR-30d	TAOK1
novel_circ_011585	gga-miR-30d	PPM1A
novel_circ_011585	gga-miR-30d	BCL6
novel_circ_011513	gga-miR-144-3p	TAOK1
novel_circ_011513	gga-miR-144-3p	DUSP16
novel_circ_005363	gga-miR-302a	TAOK1
novel_circ_011900	gga-miR-302a	TAOK1
novel_circ_013347	gga-miR-302a	TAOK1
novel_circ_005363	gga-miR-19a-3p	PPM1A
novel_circ_006768	gga-miR-19a-3p	PPM1A
novel_circ_007740	gga-miR-19a-3p	PPM1A
novel_circ_007931	gga-miR-19a-3p	PPM1A
novel_circ_005519	gga-miR-148a-3p	DUSP16
novel_circ_009598	gga-miR-148a-3p	DUSP16
novel_circ_011585	gga-miR-148a-3p	DUSP16
novel_circ_011615	gga-miR-148a-3p	DUSP16
novel_circ_001574	gga-miR-12213-3p	TAOK1
novel_circ_005519	gga-miR-12213-3p	TAOK1
novel_circ_001443	gga-miR-12283-3p	TAOK1
novel_circ_002504	gga-miR-12283-3p	TAOK1
novel_circ_003628	gga-miR-12283-3p	TAOK1
novel_circ_004140	gga-miR-12283-3p	TAOK1
novel_circ_005363	gga-miR-12283-3p	TAOK1
novel_circ_006529	gga-miR-12283-3p	TAOK1
novel_circ_009375	gga-miR-12283-3p	TAOK1
novel_circ_009759	gga-miR-12283-3p	TAOK1
novel_circ_010019	gga-miR-12283-3p	TAOK1
novel_circ_010746	gga-miR-12283-3p	TAOK1
novel_circ_011585	gga-miR-12283-3p	TAOK1
novel_circ_005363	gga-miR-129-5p	BCL6
novel_circ_008591	gga-miR-129-5p	BCL6
novel_circ_003414	gga-miR-12291-3p	DUSP6
novel_circ_007931	gga-miR-12236-3p	TAOK1
novel_circ_011513	gga-miR-12236-3p	TAOK1
novel_circ_003628	gga-miR-12283-5p	EN1
novel_circ_005237	gga-miR-12283-5p	EN1
novel_circ_010322	gga-miR-12283-5p	EN1
novel_circ_005519	gga-miR-12222-3p	PPM1A
novel_circ_009759	gga-miR-12222-3p	PPM1A
novel_circ_010019	gga-miR-12222-3p	PPM1A
novel_circ_012608	gga-miR-12222-3p	PPM1A
novel_circ_002864	gga-miR-12261-3p	FBXO25
novel_circ_011513	gga-miR-12261-3p	FBXO25
novel_circ_012761	gga-miR-12261-3p	FBXO25
novel_circ_006341	gga-miR-12232-5p	FBXO25
novel_circ_006529	gga-miR-12232-5p	FBXO25
novel_circ_010322	gga-miR-12232-5p	FBXO25
novel_circ_012608	gga-miR-12232-5p	FBXO25
novel_circ_003628	gga-miR-12239-3p	TAOK1
novel_circ_007931	gga-miR-12239-3p	TAOK1
novel_circ_011513	gga-miR-12211-5p	BCL6
novel_circ_004029	gga-miR-12295-3p	TAOK1
novel_circ_004140	gga-miR-12295-3p	TAOK1
novel_circ_006529	gga-miR-12295-3p	TAOK1
novel_circ_007497	gga-miR-12295-3p	TAOK1
novel_circ_010746	gga-miR-12295-3p	TAOK1
novel_circ_007931	gga-miR-12236-3p	FBXO32
novel_circ_011513	gga-miR-12236-3p	FBXO32
novel_circ_001286	gga-miR-12208-3p	MAP4K4
novel_circ_005363	gga-miR-12208-3p	MAP4K4
novel_circ_007513	gga-miR-12208-3p	MAP4K4
novel_circ_014105	gga-miR-12208-3p	MAP4K4
novel_circ_003628	gga-miR-12239-3p	PPM1A
novel_circ_007931	gga-miR-12239-3p	PPM1A
novel_circ_001719	gga-miR-12253-3p	BCL6
novel_circ_003628	gga-miR-12253-3p	BCL6
novel_circ_006034	gga-miR-12253-3p	BCL6
novel_circ_007993	gga-miR-12253-3p	BCL6
novel_circ_003334	gga-miR-145-5p	DUSP6
novel_circ_007931	gga-miR-12292-5p	CCNG1
novel_circ_009759	gga-miR-12292-5p	CCNG1
novel_circ_005066	gga-miR-12262-5p	MAP4K4
novel_circ_005363	gga-miR-12262-5p	MAP4K4
novel_circ_006179	gga-miR-12262-5p	MAP4K4
novel_circ_010019	gga-miR-12262-5p	MAP4K4
novel_circ_010322	gga-miR-12262-5p	MAP4K4
novel_circ_011765	gga-miR-12262-5p	MAP4K4
novel_circ_013347	gga-miR-12262-5p	MAP4K4
novel_circ_009801	gga-miR-12274-5p	PIM1
novel_circ_002394	gga-miR-12236-3p	MDM4
novel_circ_007794	gga-miR-12236-3p	MDM4
novel_circ_012608	gga-let-7l-5p	MAP4K4
novel_circ_009311	gga-miR-12207-5p	MDM4
novel_circ_010465	gga-miR-12207-5p	MDM4
novel_circ_001574	gga-miR-12213-3p	FBXO32
novel_circ_005519	gga-miR-12213-3p	FBXO32
novel_circ_007627	gga-miR-132a-3p	MAP4K4
novel_circ_010322	gga-miR-132a-3p	MAP4K4
novel_circ_012608	gga-let-7l-5p	FBXO32
novel_circ_001574	gga-miR-12213-3p	MAP4K4
novel_circ_005519	gga-miR-12213-3p	MAP4K4
novel_circ_006529	gga-miR-12280-5p	FBXO32
novel_circ_011513	gga-miR-12280-5p	FBXO32
novel_circ_010772	gga-miR-12232-5p	MDM4
novel_circ_012608	gga-miR-12227-3p	FBXO32
novel_circ_011765	gga-miR-12229-3p	TAOK1
novel_circ_002504	gga-miR-12282-3p	FBXO32
novel_circ_006529	gga-miR-12282-3p	FBXO32
novel_circ_007322	gga-miR-12282-3p	FBXO32
novel_circ_001574	gga-miR-12278-5p	BCL6
novel_circ_002864	gga-miR-12278-5p	BCL6
novel_circ_007497	gga-miR-12278-5p	BCL6
novel_circ_007627	gga-miR-12278-5p	BCL6
novel_circ_007931	gga-miR-12278-5p	BCL6
novel_circ_009004	gga-miR-12278-5p	BCL6
novel_circ_009759	gga-miR-12278-5p	BCL6
novel_circ_010746	gga-miR-12278-5p	BCL6
novel_circ_012608	gga-miR-12278-5p	BCL6
novel_circ_013347	gga-miR-12278-5p	BCL6
novel_circ_005363	gga-miR-12216-3p	MAP4K4
novel_circ_005519	gga-miR-12216-3p	MAP4K4
novel_circ_002504	gga-miR-12240-3p	PPM1A
novel_circ_010019	gga-miR-12240-3p	PPM1A
novel_circ_003628	gga-miR-12239-3p	FBXO32
novel_circ_007931	gga-miR-12239-3p	FBXO32
novel_circ_003628	gga-miR-12286-5p	TAOK1
novel_circ_004140	gga-miR-12286-5p	TAOK1
novel_circ_007322	gga-miR-12286-5p	TAOK1
novel_circ_011615	gga-miR-12286-5p	TAOK1
novel_circ_011765	gga-miR-12286-5p	TAOK1
novel_circ_003608	gga-miR-12269-3p	PPM1A
novel_circ_003628	gga-miR-12269-3p	PPM1A
novel_circ_005363	gga-miR-12269-3p	PPM1A
novel_circ_006529	gga-miR-12269-3p	PPM1A
novel_circ_008591	gga-miR-12269-3p	PPM1A
novel_circ_009375	gga-miR-12269-3p	PPM1A
novel_circ_009598	gga-miR-12269-3p	PPM1A
novel_circ_011900	gga-miR-12269-3p	PPM1A
novel_circ_013653	gga-miR-12258-3p	MDM4
novel_circ_002504	gga-miR-12282-3p	DUSP16
novel_circ_006529	gga-miR-12282-3p	DUSP16
novel_circ_007322	gga-miR-12282-3p	DUSP16
novel_circ_001408	gga-miR-10c-5p	SERPINB5
novel_circ_006179	gga-miR-12259-3p	DUSP16
novel_circ_010019	gga-miR-12259-3p	DUSP16
novel_circ_010746	gga-miR-12259-3p	DUSP16
novel_circ_012608	gga-miR-12259-3p	DUSP16
novel_circ_003628	gga-miR-12258-3p	TAOK1
novel_circ_007627	gga-miR-12258-3p	TAOK1
novel_circ_009004	gga-miR-12258-3p	TAOK1
novel_circ_005519	gga-miR-12250-3p	BCL6
novel_circ_007931	gga-miR-12250-3p	BCL6
novel_circ_005066	gga-miR-12209-5p	PPM1A
novel_circ_008591	gga-miR-12209-5p	PPM1A
novel_circ_013347	gga-miR-12209-5p	PPM1A
novel_circ_001443	gga-miR-12283-3p	DUSP16
novel_circ_002504	gga-miR-12283-3p	DUSP16
novel_circ_003628	gga-miR-12283-3p	DUSP16
novel_circ_004140	gga-miR-12283-3p	DUSP16
novel_circ_005363	gga-miR-12283-3p	DUSP16
novel_circ_006529	gga-miR-12283-3p	DUSP16
novel_circ_001443	gga-miR-12235-3p	PPM1A
novel_circ_009759	gga-miR-12235-3p	PPM1A
novel_circ_010322	gga-miR-12235-3p	PPM1A
novel_circ_011585	gga-miR-12235-3p	PPM1A
novel_circ_011765	gga-miR-12213-5p	PPM1A
novel_circ_007794	gga-miR-12266-3p	PIM1
novel_circ_007931	gga-miR-12280-3p	PPM1A
novel_circ_010322	gga-miR-12280-3p	PPM1A
novel_circ_006529	gga-miR-12280-5p	DUSP16
novel_circ_011513	gga-miR-12280-5p	DUSP16
novel_circ_006920	gga-miR-12276-5p	TAOK1
novel_circ_001286	gga-miR-12210-5p	BCL6
novel_circ_001443	gga-miR-12210-5p	BCL6
novel_circ_013347	gga-miR-12210-5p	BCL6
novel_circ_006179	gga-miR-145-5p	MAP4K4
novel_circ_011765	gga-miR-145-5p	MAP4K4
novel_circ_002434	gga-miR-12249-3p	FBXO25
novel_circ_005572	gga-miR-12249-3p	FBXO25
novel_circ_003414	gga-miR-12269-3p	MDM4
novel_circ_006529	gga-miR-12246-3p	FBXO32
novel_circ_006529	gga-miR-12246-3p	PPM1A
novel_circ_005363	gga-miR-129-5p	FBXO25
novel_circ_008591	gga-miR-129-5p	FBXO25
novel_circ_006341	gga-miR-12232-5p	MAP4K4
novel_circ_006529	gga-miR-12232-5p	MAP4K4
novel_circ_010322	gga-miR-12232-5p	MAP4K4
novel_circ_012608	gga-miR-12232-5p	MAP4K4
novel_circ_009311	gga-let-7l-5p	DUSP4
novel_circ_010465	gga-let-7l-5p	DUSP4
novel_circ_002434	gga-miR-12256-3p	PPM1A
novel_circ_005363	gga-miR-12256-3p	PPM1A
novel_circ_008591	gga-miR-12256-3p	PPM1A
novel_circ_009759	gga-miR-12256-3p	PPM1A
novel_circ_010019	gga-miR-12256-3p	PPM1A
novel_circ_011513	gga-miR-12256-3p	PPM1A
novel_circ_011900	gga-miR-12256-3p	PPM1A
novel_circ_004029	gga-miR-12293-5p	FBXO32
novel_circ_006179	gga-miR-12293-5p	FBXO32
novel_circ_009375	gga-miR-12293-5p	FBXO32
novel_circ_010746	gga-miR-12293-5p	FBXO32
novel_circ_012608	gga-miR-12293-5p	FBXO32
novel_circ_013336	gga-miR-12293-5p	FBXO32
novel_circ_001286	gga-miR-12286-3p	TAOK1
novel_circ_006179	gga-miR-12286-3p	TAOK1
novel_circ_007322	gga-miR-12286-3p	TAOK1
novel_circ_009375	gga-miR-12286-3p	TAOK1
novel_circ_001574	gga-miR-12238-3p	PPM1A
novel_circ_007931	gga-miR-12238-3p	PPM1A
novel_circ_012761	gga-miR-12238-3p	PPM1A
novel_circ_010772	gga-miR-12261-3p	MAP4K4
novel_circ_009083	gga-miR-12247-3p	TAOK1
novel_circ_010772	gga-miR-12232-5p	BCL6
novel_circ_003414	gga-miR-12291-3p	DUSP16
novel_circ_013653	gga-miR-12280-5p	CCNG1
novel_circ_003334	gga-miR-12224-5p	TAOK1
novel_circ_006920	gga-miR-148b-5p	DUSP6
novel_circ_010772	gga-miR-12261-3p	BCL6
novel_circ_013149	gga-miR-10585-3p	FBXO25
novel_circ_004779	gga-miR-145-3p	PPM1A
